# Regulation of GTPase function by autophosphorylation

**DOI:** 10.1101/2021.06.23.449327

**Authors:** Christian W. Johnson, Hyuk-Soo Seo, Elizabeth M. Terrell, Fenneke KleinJan, Teklab Gebregiworgis, Genevieve M. C. Gasmi-Seabrook, Ezekiel A. Geffken, Jimit Lakhani, Kijun Song, Olesja Popow, Joao A. Paulo, Andrea Liu, Carla Mattos, Christopher B. Marshall, Mitsuhiko Ikura, Deborah K. Morrison, Sirano Dhe-Paganon, Kevin M. Haigis

## Abstract

A unifying feature of the RAS superfamily is a functionally conserved GTPase cycle that proteins use to transition between active and inactive states. Here, we demonstrate that active site autophosphorylation of some small GTPases is an intrinsic regulatory mechanism that reduces nucleotide hydrolysis and enhances nucleotide exchange, thus altering the on/off switch that forms the basis for their signaling functions. Using x-ray crystallography, nuclear magnetic resonance spectroscopy, biolayer interferometry binding assays, and molecular dynamics on autophosphorylated mutants of H-RAS and K-RAS, we show that phosphoryl transfer from GTP requires dynamic movement of the switch II domain and that autophosphorylation promotes nucleotide exchange by opening of the active site and extraction of the stabilizing Mg. Finally, we demonstrate that autophosphorylated K-RAS exhibits altered effector interactions, including a reduced affinity for RAF proteins. Thus, autophosphorylation leads to altered active site dynamics and effector interaction properties, creating a pool of GTPases that are functionally distinct from the non-phosphorylated counterpart.
