## Supplemental Data for "Regulation of GTPase function by autophosphorylation"

### Sheet: Hydr. Exch. Autophso. rates 
Summary of constant for GTP hydrolysis and nucleotide exchange. All rate constants were calculated using a first-order reaction and are in units of sec-1 x 1000.
			KRAS WT		KRAS G12D		KRAS A59T		KRAS A59Tp		KRAS A59E
Measurement		+µM Regulator	k	∓	k	∓	k	∓	k	∓	k	∓
GTP ➡ GDP + Pi		-	1.189	0.314	0.077	0.016	0.109	0.065	0.031	0.032	0.001	0.023
GTP ➡ GDP + Pi		+ 0.15µM GAP334	1.925	0.102	0.081	0.013	0.037	0.035	0.126	0.031	<0.000	0.023
GTP ➡ GDP + Pi		+ 0.30µM GAP334	3.032	0.151	0.068	0.02	0.003	0.039	0.072	0.037	0.001	0.026
GTP ➡ GDP + Pi		+ 0.60µM GAP334	5.113	0.54	0.035	0.013	0.001	0.042	0.001	0.048	0.316	0.015
GTP ➡ GDP + Pi		+ 0.90µM GAP334	5.142	0.682	0.013	0.037	0.003	0.055	0.001	0.055	0.149	0.023
GDP ➡ mant-GTP		-	0.022	0.018	0.162	0.066	0.578	0.033	0.622	0.068	0.551	0.015
GDP ➡ mant-GTP		+ 0.15µM SosCat	0.138	0.021	0.268	0.062	0.683	0.031	0.752	0.061	0.51	0.013
GDP ➡ mant-GTP		+ 0.30µM SosCat	0.22	0.012	0.33	0.095	0.737	0.041	0.816	0.076	0.533	0.02
GDP ➡ mant-GTP		+ 0.60µM SosCat	0.323	0.028	0.358	0.106	0.88	0.053	0.779	0.094	0.597	0.022
GDP ➡ mant-GTP		+ 0.90µM SosCat	0.421	0.037	0.476	0.098	1.034	0.073	0.789	0.084	0.535	0.021
GDP ➡ mant-GDP		-	0.063	0.018	0.012	0.037	0.649	0.018	0.373	0.027	0.597	0.071
GDP ➡ mant-GDP		+ 0.15µM SosCat	0.109	0.052	0.037	0.034	0.668	0.033	0.46	0.02	0.457	0.016
GDP ➡ mant-GDP		+ 0.30µM SosCat	0.151	0.043	0.094	0.023	0.861	0.035	0.468	0.027	0.481	0.027
GDP ➡ mant-GDP		+ 0.60µM SosCat	0.225	0.016	0.134	0.019	1.053	0.053	0.441	0.016	0.51	0.02
GDP ➡ mant-GDP		+ 0.90µM SosCat	0.33	0.017	0.239	0.018	1.137	0.083	0.48	0.017	0.573	0.011
Summary of Autophosphorylation rate constants. k values are the product of v/[E0] in units of sec-1 x 1000.
ΔµM KRAS A59T					29.3µM A59T + ΔµM GAP					29.3µM A59T + ΔµM Sos
µM	k	SD	replicate		µM	k	SD	replicate		µM	k	SD	replicate
5	50.7246	10.2254	1		1	18.5638	4.97651	1		1	23.4759	12.5438	1
5	72.1158	22.1248	2		1	33.1463	12.0476	2		1	12.4508	6.5856	2
10	34.2744	8.44632	1		5	32.7104	13.151	1		5	31.0333	16.5365	1
10	32.487	8.00364	2		5	18.367	16.4107	2		5	8.8005	15.325	2
20	48.0858	9.77964	1		10	22.6637	20.263	1		10	22.08	6.3408	1
20	35.9868	19.5046	2		10	19.3795	10.4701	2		10	-	-	2
40	18.0618	3.37327	1		20	38.378	13.8875	1		20	-	-	1
40	4.02594	4.19723	2		20	-	-	2		20	19.2813	10.8304	2
80	51.1572	7.54188	1		40	30.9997	9.8694	1		38	11.4109	8.23206	1
80	40.0128	4.83376	2		40	9.3594	7.78452	2		38	10.0539	4.80436	2

### Sheet: BRET data
BRET values
	A-RAF		B-RAF		C-RAF
	BRETMAX	SD	BRETMAX	SD	BRETMAX	SD
K-RAS G12D	920.1	22.27	470	17.24	1079	22.09
K-RAS G12V	948.7	20	482	14.63	1099	28.58
K-RAS A59T	899.6	9.096	433.3	7.621	1020	14.4
K-RAS A59E	928.5	13.55	429.2	6.123	1062	22.35
	A-RAF		B-RAF		C-RAF
	BRET50	SD	BRET50	SD	BRET50	SD
K-RAS G12D	0.2113	0.02297	0.2349	0.03677	0.1719	0.01656
K-RAS G12V	0.2	0.01906	0.235	0.0327	0.1731	0.02148
K-RAS A59T	0.3353	0.01444	0.4545	0.02879	0.359	0.02064
K-RAS A59E	0.2933	0.0176	0.4615	0.02402	0.247	0.01983
